# *Wolbachia* affect behavior and possibly reproductive compatibility but not thermoresistance, fecundity, and morphology in a novel transinfected host, *Drosophila nigrosparsa*

**DOI:** 10.1101/2020.01.21.913848

**Authors:** Matsapume Detcharoen, Wolfgang Arthofer, Francis M. Jiggins, Florian M. Steiner, Birgit C. Schlick-Steiner

**Author notes:** These authors contributed equally as senior authors (Florian M. Steiner, Birgit C. Schlick-Steiner). Corresponding author: Matsapume Detcharoen. Department of Ecology, Molecular Ecology Group, University of Innsbruck, Technikerstr. 25, 6020 Innsbruck, Austria.

## Abstract

*Wolbachia*, intracellular endosymbionts, are estimated to infect about half of all arthropod species. These bacteria manipulate their hosts in various ways for their maximum benefits. The rising global temperature may accelerate species migration and, thus, horizontal transfer of *Wolbachia* may occur across species previously not in contact. We transinfected and then cured the alpine fly *Drosophila nigrosparsa* with *Wolbachia* strain *w*Mel to study its effects on this species. We found low *Wolbachia* titer, possibly cytoplasmic incompatibility, and an increase in locomotion of both infected larvae and adults compared with cured ones. However, no change in fecundity, no impact on heat and cold tolerance, and no change in wing morphology were observed. Although *Wolbachia* increased locomotor activities in this species, we conclude that *D. nigrosparsa* may not benefit from the infection. Still, *D. nigrosparsa* can serve as a host for *Wolbachia* because vertical transmission is possible but may not be as high as in the native host of *w*Mel, *Drosophila melanogaster*.
