## Supplementary Data for "*Wolbachia* affect behavior and possibly reproductive compatibility but not thermoresistance, fecundity, and morphology in a novel transinfected host, *Drosophila nigrosparsa*"

### Sheet: Table S1
Table S1. Cytoplasmic incompatibility and fecundity of Drosophila nigrosparsa. Average number of eggs ± standard error (SE) laid per female and percent of hatched larvae ± standard error (SE) of each cross and of each group are shown.
Expected	Cross (male × female)	Flies	Mean egg ± SE	% Hatch ± SE
Incompatible	Infected × uninfected	40	7.8 ± 2.4	37.7 ± 3.8
	ni_3 × nu_0	12	13.8 ± 5.9	36.1 ± 8.9
	ni_6 × nu_0	14	9.5 ± 4.0	41.4 ± 6.7
	ni_8 × nu_0	14	1.0 ± 0.7	21.4 ± 3.6
Compatible	Uninfected × infected	42	7.2 ± 1.9	60.7 ± 5.4
	nu_0 × ni_3	14	11.5 ± 4.6	62.1 ± 10.8
	nu_0 × ni_6	15	6.4 ± 2.4	70.8 ± 9.6
	nu_0 × ni_8	13	3.5 ± 2.4	34.8 ± 3.9
	Uninfected × cured	43	9.7 ± 1.9	46.6 ± 4.5
	nu_0 × nc_3	13	6.2 ± 2.0	48.1 ± 7.5
	nu_0 × nc_6	15	5.3 ± 1.6	64.6 ± 9.5
	nu_0 × nc_8	15	17.1 ± 4.3	40.6 ± 6.2
	Cured × cured	42	10.0 ± 1.4	63.3 ± 5.5
	nc_3 × nc_3	15	9.1 ± 2.7	70.6 ± 9.5
	nc_6 × nc_6	14	8.2 ± 2.0	65.2 ± 10.2
	nc_8 × nc_8	13	13.0 ± 2.7	56.2 ± 9.2
	Cured × uninfected	40	10.8 ± 2.4	38.5 ± 5.2
	nc_3 × nu_0	14	8.6 ± 4.7	33.1 ± 8.3
	nc_6 × nu_0	12	10.0 ± 4.1	65 ± 11.9
	nc_8 × nu_0	14	13.8 ± 3.5	25.4 ± 4.2
	Infected × infected	45	11.8 ± 2.3	73.6 ± 6.1
	ni_3 × ni_3	15	15.7 ± 4.6	75 ± 9.8
	ni_6 × ni_6	15	9.3 ± 3.5	71.4 ± 9.9
	ni_8 × ni_8	15	10.3 ± 4.0	73.5 ± 11.7
	Uninfected × uninfected	14	12.1 ± 1.6	84.7 ± 8.9
	nu_0 × nu_0	14	12.1 ± 1.6	84.7 ± 8.9

### Sheet: Table S2
Table S2. F-test and t-test between infected and cured lines in CTmax and CTmin experiments.
Experiment	Test	ni_3-nc_3	ni_6-nc_6	ni_8-nc_8
CTmax	F-test	0.711019	0.670029	0.415657
	t-test	0.400369	0.421705	0.203483
CTmin	F-test	0.234136	0.807743	0.815839
	t-test	0.453276	0.525912	0.357582

### Sheet: Table S3
Table S3. Procrustes analysis of variance comparisons of centroid size between infected and uninfected lines. Line, side, and upper and lower part of wings were used as individuals, sides, and error1, respectively.
Comparison	Effect	SS	MS	df	F	P (param.)
ni_3-nu_0	Individual	0.157446	0.157446	1	2782.86	0.0121
	Side	4.7e-05	4.7e-05	1	0.83	0.529
	Individual*Side	5.7e-05	5.7e-05	1	0.26	0.6391
	Error1	0.000882	0.00022	4	0.01	0.9999
	Residual	11.643	0.038681	301
ni_6-nu_0	Individual	1.75771	1.75771	1	4423.45	0.0096
	Side	0.00049	0.00049	1	1.23	0.4666
	Individual*Side	0.000397	0.000397	1	2.14	0.2172
	Error1	0.000742	0.000186	4	0.01	0.9999
	Residual	10.2054	0.03271	312
ni_8-nu_0	Individual	2.21195	2.21195	1	1221.96	0.0182
	Side	0.002673	0.002673	1	1.48	0.4384
	Individual*Side	0.00181	0.00181	1	6.83	0.0592
	Error1	0.00106	0.000265	4	0.01	0.9998
	Residual	8.79031	0.028633	307
nc_3-nu_0	Individual	0.547574	0.547574	1	181.68	0.0471
	Side	0.003184	0.003184	1	1.06	0.4913
	Individual*Side	0.003014	0.003014	1	7.89	0.0484
	Error1	0.001528	0.000382	4	0.01	0.9997
	Residual	10.3431	0.033045	313
nc_6-nu_0	Individual	0.154202	0.154202	1	466.26	0.0295
	Side	0.000143	0.000143	1	0.43	0.63
	Individual*Side	0.000331	0.000331	1	1.19	0.3367
	Error1	0.001112	0.000278	4	0.01	0.9999
	Residual	13.5712	0.044206	307
nc_8-nu_0	Individual	2.36986	2.36986	1	253.91	0.0399
	Side	0.01431	0.01431	1	1.53	0.4325
	Individual*Side	0.009333	0.009333	1	22.01	0.0094
	Error1	0.001696	0.000424	4	0.01	0.9997
	Residual	10.942	0.035526	308

### Sheet: Table S4
Table S4. Procrustes analysis of variance comparisons of shape between infected and uninfected lines. Line, side, and upper and lower part of wings were used as individuals, sides, and error1, respectively.
Comparison	Effect	SS	MS	df	F	P (param.)	Pillai tr.	P (param.)
ni_3-nu_0	Individual	0.0164916	0.000749619	22	203.18	<.0001
	Side	0.00019227	8.7398e-06	22	2.37	0.0244
	Individual*Side	8.117e-05	3.6894e-06	22	1.42	0.1274
	Error1	0.00022853	2.597e-06	88	0.17	1	0.16	0.9999
	Residual	0.0992207	1.49835e-05	6622
ni_6-nu_0	Individual	0.0192701	0.000875916	22	97.21	<.0001
	Side	0.00010422	4.7374e-06	22	0.53	0.9303
	Individual*Side	0.00019823	9.0105e-06	22	3.13	<.0001
	Error1	0.00025305	2.8756e-06	88	0.19	1	0.14	1
	Residual	0.10445	1.52171e-05	6864
ni_8-nu_0	Individual	0.0236629	0.00107559	22	64.36	<.0001
	Side	0.00023264	1.05747e-05	22	0.63	0.8546
	Individual*Side	0.00036765	1.67112e-05	22	4.68	<.0001
	Error1	0.00031413	3.5697e-06	88	0.24	1	0.23	0.9262
	Residual	0.100908	1.49405e-05	6754
nc_3-nu_0	Individual	0.00641638	0.000291654	22	32.36	<.0001
	Side	0.00016836	7.6528e-06	22	0.85	0.6478
	Individual*Side	0.0001983	9.0137e-06	22	2.94	0.0002
	Error1	0.00026982	3.0661e-06	88	0.19	1	0.22	0.9335
	Residual	0.112246	1.63007e-05	6886
nc_6-nu_0	Individual	0.0132966	0.000604392	22	152.95	<.0001
	Side	0.00021655	9.8431e-06	22	2.49	0.0187
	Individual*Side	8.693e-05	3.9516e-06	22	1.55	0.0785
	Error1	0.00022436	2.5495e-06	88	0.18	1	0.2	0.9811
	Residual	0.0946708	1.4017e-05	6754
nc_8-nu_0	Individual	0.0219906	0.000999573	22	120.15	<.0001
	Side	0.00051657	2.34807e-05	22	2.82	0.0092
	Individual*Side	0.00018302	8.3191e-06	22	3.06	0.0001
	Error1	0.00023896	2.7154e-06	88	0.19	1	0.17	0.9991
	Residual	0.0985547	1.45447e-05	6776

### Sheet: Table S5
Table S5. Classification/misclassification table of discriminant analysis between infected and its corresponding cured line.
	Group	Cured	Infected	Total
From discriminant function	Cured	276	109	385
	Infected	96	277	373
From cross-validation	Cured	268	117	385
	Infected	104	269	373

### Sheet: Table S6
Table S6. Pearson correlation between mean centroid size and FA1 and FA2 indices for size fluctuation asymmetry between left and right wings.
Line	FA1 index p-value	FA2 index P-value
ni_3	0.4809	0.213
ni_6	0.8085	0.6544
ni_8	0.6104	0.725
nu_0	0.66	0.352
nc_3	0.7128	0.9897
nc_6	0.6699	0.4655
nc_8	0.8603	0.6537

### Sheet: Table S7
Table S7. Shape asymmetry between left and right wings calculated from Procrustes analysis of variance.
Line	P-value
ni_3	0.27
ni_6	0.82
ni_8	0.24
nu_0	0.58
nc_3	0.22
nc_6	0.75
nc_8	0.2
